# Regulatory networks of KRAB zinc finger genes and transposable elements changed during human brain evolution and disease

**DOI:** 10.1101/2023.12.18.569574

**Authors:** Yao-Chung Chen, Arnaud Maupas, Katja Nowick

## Abstract

Evidence indicates that transposable elements (TEs) can contribute to the evolution of new traits, with some TEs acting as deleterious elements while others are repurposed for beneficial roles in evolution. In mammals, some KRAB-ZNF proteins can serve as a key defense mechanism to repress TEs, offering genomic protection. Notably, the family of KRAB-ZNF genes evolves rapidly and exhibits diverse expression patterns in primate brains, where some TEs, including autonomous LINE-1 and non-autonomous Alu and SVA elements remain mobile. This prompts questions about their interactions in primate brains and potential roles in human brain evolution and disease. For a systematic comparative analysis of TE interactions with other genes, we developed the tool TEKRABber, and focused on strong and experimentally validated cases. Our bipartite network analysis revealed significantly more interactions between KRAB-ZNF genes and TEs in humans than in other primates, especially with recently evolved, i.e. Simiiformes specific, TEs. Notably, ZNF528, under positive selection in humans, shows numerous human-specific TE interactions. Most negative interactions in our network, indicative of repression by KRAB-ZNF proteins, entail Alu TEs, while links to other TEs are generally positive. In Alzheimer’s patients, a subnetwork involving 21 interactions with an Alu module appears diminished or lost. Our findings suggest that KRAB-ZNF and TE interactions vary across TE families, have increased throughout human evolution, and may influence susceptibility to Alzheimer’s disease.

**Graphical Abstract:** 
