## Supplementary Tables for "Regulatory networks of KRAB zinc finger genes and transposable elements changed during human brain evolution and disease"

### Sheet: Table of Contents
Table of Contents
Table S1. Primate Brain Data
Table S2. Classification of brain regions in Primate Brain Data
Table S3. Mayo Data
Table S4. Copy number of TE subfamilies
Table S5. Significant negative and positive correlations in Primate Brain Data (adjusted p-value < 0.01)
Table S6. Leave-one-out analysis in human (178 KRAB-ZNFs and 836 TE subfamilies)
Table S7. Compare positive and negative correlation between two evolutionary age cutoff (44.2 mya and 25 mya)

### Sheet: Table S1
Table S1. Primate Brain Data (Table modified from Khrameeva, et al., 2020)
Individual ID	Species	Common name	Gender	Age	Origin
Ha	Homo sapiens	Human	M	62	Chinese Brain Bank Center in Wuhan, China
Hb	Homo sapiens	Human	F	61	Chinese Brain Bank Center in Wuhan, China
Hc	Homo sapiens	Human	F	34	Chinese Brain Bank Center in Wuhan, China
Hd	Homo sapiens	Human	M	34	Chinese Brain Bank Center in Wuhan, China
CHb	Pan troglodytes	Chimpanzee	M	28	Southwest National Primate Research Center (San Antonio, Texas)
CHc	Pan troglodytes	Chimpanzee	F	31	Southwest National Primate Research Center (San Antonio, Texas)
CHd	Pan troglodytes	Chimpanzee	F	45	Southwest National Primate Research Center (San Antonio, Texas)
Ba	Pan paniscus	Bonobo	M	15	Lola Ya Bonobo Sanctuary (Democratic Republic Congo)
Bb	Pan paniscus	Bonobo	F	5	Lola Ya Bonobo Sanctuary (Democratic Republic Congo)
Bc	Pan paniscus	Bonobo	F	6	Lola Ya Bonobo Sanctuary (Democratic Republic Congo)
Ma	Macaca Mulatta	Macaque	M	8.5	Suzhou Experimental Animal Center, China
Mb	Macaca Mulatta	Macaque	M	10	Suzhou Experimental Animal Center, China
Mc	Macaca Mulatta	Macaque	F	11	Suzhou Experimental Animal Center, China

### Sheet: Table S2
Table S2. Classification of brain regions in Primate Brain Data
Groups	Brain regions	Sample counts
Primary & Secondary Cortices	BA40, BA22, BA7, BA6, BA3/1/2, BA41/42, BA4, BA17, BA18/19, BA31	129
Limbic & Association Cortices	BA24, BA32, BA10, BA20, Insular Posterior Cortex, BA9, BA11, BA44	104
Archicortex	Amygdala, Entorhinal Cortex, Hippocampus	39
Hypothalamus & Thalamus	Hypothalamus, Thalamus	26
Cerebellar White Matter	Corpus Callosum, Internal Capsule	72
Cerebellar Grey Matter	Cerebellar Grey Matter	13
Striatum	Putamen, Caudate, Nucleus Accumbens	39

### Sheet: Table S3
Table S3. Mayo Data
Region	Diagnosis	Sample number (Female/Male)	Average age (standard deviation)	Median Braak (range)
Temporal Cortex (TCX)	Control	23 (15/8)	88.91 (1.44)	NA
Temporal Cortex (TCX)	AD	24 (16/8)	80.92 (9.69)	6 (5-6)
Cerebellum (CER)	Control	23 (14/9)	86.67 (6.20)	NA
Cerebellum (CER)	AD	22 (14/8)	82.14 (7.61)	5 (2-6)

### Sheet: Table S4
Table S4. Copy number of TE subfamilies
TE_subfamily	human	chimp	bonobo	macaque
Alu	4943	9483	7962	6387
AluJb	136483	114988	113722	112282
AluJo	82993	45320	44667	39604
AluJr	91919	113605	112250	110188
AluJr4	21424	12246	12128	12446
AluSc	37188	37175	36468	35401
AluSc5	7105	4105	4025	3866
AluSc8	23687	20161	19791	18761
AluSg	39771	41841	41503	37441
AluSg4	8012	11802	11554	21298
AluSg7	9309	5669	5564	5470
AluSp	55582	63169	62554	61345
AluSq	20190	11944	11837	22809
AluSq10	2215	1526	1465	1462
AluSq2	65121	50773	50294	45100
AluSq4	1941	1641	1602	1673
AluSx	133671	121501	120399	105228
AluSx1	126342	104802	103715	98804
AluSx3	35262	38190	37791	32119
AluSx4	11816	11583	11503	11365
AluSz	110813	116965	115773	123532
AluSz6	51035	40738	40184	40089
AluY	114541	99611	98380	108544
AluYa5	4098	140	143	0
AluYa8	379	347	292	0
AluYb10	16	0	0	0
AluYb11	2	0	0	0
AluYb8	3047	192	187	0
AluYb8a1	15	0	0	0
AluYb9	347	39	37	0
AluYc	4985	6821	6678	2555
AluYc3	586	568	575	545
AluYd8	248	62	57	0
AluYe5	1437	1047	1029	171
AluYe6	208	204	197	449
AluYf1	2110	1931	1880	0
AluYg6	920	430	425	0
AluYh3	2819	667	654	0
AluYh3a3	342	0	0	0
AluYh7	200	0	0	0
AluYh9	168	252	201	0
AluYi6	481	383	352	0
AluYi6_4d	154	0	0	0
AluYj4	3952	0	0	0
AluYk11	1344	134	135	0
AluYk12	220	29	24	0
AluYk2	1220	6986	6557	0
AluYk3	1481	6125	5996	0
AluYk4	1088	1093	1072	0
AluYm1	5219	4549	4430	0
AmnHarb1	2	126	131	130
AmnL2-1	54	1590	1613	1562
AmnSINE1	2588	2491	2495	2459
AmnSINE2	643	594	610	601
Arthur1	2502	2318	2315	2344
Arthur1A	1176	1097	1091	1056
Arthur1B	2413	2333	2308	2188
Arthur1C	736	682	686	661
Arthur2	24	983	978	960
BLACKJACK	2289	2310	2213	2182
CR1-11_Crp	27	25	26	34
CR1-12_AMi	126	133	130	120
CR1-13_AMi	101	105	105	92
CR1-16_AMi	382	294	301	278
CR1-1_Amn	1	59	59	60
CR1-3_Croc	1335	1254	1225	1110
CR1-8_Crp	8	0	0	0
CR1-L3A_Croc	316	311	305	296
CR1-L3B_Croc	32	34	34	28
CR1_Mam	1685	1613	1614	1509
Chap1_Mam	1456	445	438	378
Chap1a_Mam	40	1343	1321	1261
Charlie1	1943	1866	1876	1891
Charlie10	1225	1117	1106	1191
Charlie10a	302	280	283	292
Charlie10b	300	269	279	260
Charlie11	120	112	110	103
Charlie12	21	18	17	27
Charlie13a	573	551	549	527
Charlie13b	412	386	387	365
Charlie14a	515	478	489	451
Charlie15a	3055	2988	2974	2729
Charlie15b	1957	1852	1851	1786
Charlie16	30	1468	1469	1347
Charlie16a	1973	1279	1285	1226
Charlie17	619	543	556	540
Charlie17a	1162	1127	1116	1029
Charlie17b	528	514	509	511
Charlie18a	2456	2403	2418	2209
Charlie19a	1587	1514	1496	1424
Charlie1a	6117	5769	5657	5753
Charlie1b	3180	3010	2946	2989
Charlie20a	903	805	799	789
Charlie21a	775	734	755	745
Charlie22a	1099	1063	1046	989
Charlie23a	1465	1382	1372	1281
Charlie24	1417	1267	1263	1227
Charlie25	1141	1085	1075	1018
Charlie26a	511	501	503	471
Charlie29a	2032	933	923	904
Charlie29b	19	1345	1379	1350
Charlie2a	2214	2046	2095	2074
Charlie2b	3796	3523	3492	3421
Charlie3	361	344	375	361
Charlie30a	546	434	437	401
Charlie30b	20	580	567	558
Charlie31a	28	755	735	736
Charlie32a	10	226	248	216
Charlie4	149	909	900	907
Charlie4a	3621	2754	2750	2706
Charlie4z	5874	5620	5610	5245
Charlie5	2765	2535	2527	2583
Charlie6	277	257	250	264
Charlie7	3844	3879	3857	3798
Charlie7a	1614	1332	1294	1236
Charlie8	3135	4304	4346	4153
Charlie9	1415	1077	1087	1096
Cheshire	1172	1037	1020	1112
Chompy-6_Croc	15	15	7	7
Chompy-7_Croc	15	0	0	0
DNA1_Mam	179	165	166	159
ERV24B_Prim-int	357	339	321	401
ERV24_Prim-int	465	388	374	376
ERV3-16A3_I	30	0	0	0
ERV3-16A3_I-int	6722	6067	6109	6048
ERV3-16A3_LTR	1126	1065	1062	1091
ERVL-B4-int	4350	3761	3724	3687
ERVL-E-int	8899	8210	8200	8216
ERVL-int	903	834	831	899
ERVL47-int	228	174	157	163
EUTREP15	2	197	188	180
EUTREP16	5	369	386	355
EUTREP2	11	0	0	0
EUTREP4	1	0	0	0
EUTREP7	14	267	269	263
EUTREP8	7	247	240	262
Eulor1	75	84	84	75
Eulor11	100	96	93	90
Eulor5A	1	114	114	112
Eulor6A	1	26	26	31
Eulor6B	1	56	60	59
Eulor8	142	139	141	128
Eulor9A	119	119	124	117
Eulor9B	25	27	27	31
Eulor9C	101	98	101	103
EutTc1-N2	2	185	171	170
EuthAT-2	38	1157	1140	1112
EuthAT-N1	7	70	70	68
Eutr10	25	966	966	948
Eutr11	28	616	589	557
Eutr15	11	618	616	593
Eutr16	4	0	0	0
Eutr18	3	0	0	0
Eutr2	4	232	221	200
Eutr2B	5	425	431	405
Eutr5	6	0	0	0
FAM	4436	4306	4285	4111
FLAM_A	15164	14803	14672	14275
FLAM_C	26386	23994	23866	28658
FRAM	8386	20365	20024	19922
FordPrefect	627	592	576	550
FordPrefect_a	286	276	270	282
HAL1	24052	20698	20452	20518
HAL1M8	2353	2061	2044	2065
HAL1ME	9128	6637	6775	6610
HAL1b	5644	4165	4166	3940
HERV-Fc1-int	7	8	50	0
HERV-Fc1_LTR1	17	22	14	0
HERV-Fc1_LTR2	3	3	3	0
HERV-Fc1_LTR3	5	7	7	0
HERV-Fc2-int	3	5	72	0
HERV-Fc2_LTR	5	4	4	0
HERV15-int	146	185	74	118
HERV16-int	1900	1817	1826	1784
HERV17-int	922	883	836	931
HERV1_I-int	53	68	47	78
HERV1_LTRa	27	29	27	30
HERV1_LTRb	10	12	11	11
HERV1_LTRc	34	39	31	29
HERV1_LTRd	15	18	12	19
HERV1_LTRe	37	31	27	25
HERV3-int	354	272	250	471
HERV30-int	70	55	52	51
HERV35I-int	632	541	513	540
HERV4_I	6	0	0	0
HERV4_I-int	343	366	351	328
HERV9-int	370	382	288	1040
HERV9N-int	226	202	182	0
HERV9NC-int	260	251	211	0
HERVE-int	318	347	389	0
HERVE_a-int	200	227	161	588
HERVFH19-int	120	161	107	105
HERVFH21-int	119	118	86	113
HERVH-int	6161	5790	5671	2611
HERVH48-int	122	113	114	85
HERVI-int	99	94	94	83
HERVIP10B3-int	260	185	190	255
HERVIP10F-int	330	255	285	353
HERVIP10FH-int	446	368	333	579
HERVK-int	299	290	238	581
HERVK11-int	302	327	232	577
HERVK11D-int	43	46	35	0
HERVK13-int	74	50	48	0
HERVK14-int	443	391	344	393
HERVK14C-int	87	112	46	138
HERVK22-int	477	401	321	438
HERVK3-int	391	293	245	313
HERVK9-int	751	677	556	871
HERVKC4-int	50	47	38	49
HERVL-int	2480	2343	2236	2391
HERVL18-int	515	501	511	509
HERVL32-int	145	136	127	100
HERVL40-int	1390	1395	1240	1200
HERVL66-int	191	170	110	103
HERVL74-int	421	371	356	360
HERVP71A-int	255	188	179	200
HERVS71-int	207	220	436	68
HSMAR1	755	721	702	804
HSMAR2	1887	1778	1759	1853
HUERS-P1-int	533	509	493	525
HUERS-P2-int	267	242	225	237
HUERS-P3-int	810	685	577	650
HUERS-P3b-int	480	441	425	500
Harlequin-int	565	484	438	1025
Kanga1	852	841	852	862
Kanga11a	909	861	855	785
Kanga1a	896	823	832	803
Kanga1b	391	368	365	386
Kanga1c	894	826	822	767
Kanga1d	697	626	646	581
Kanga2_a	1587	1519	1510	1471
L1HS	1725	69	78	0
L1M	769	589	594	632
L1M1	10243	9507	9261	9661
L1M2	10103	8694	8631	8530
L1M2a	472	496	462	504
L1M2a1	112	103	104	111
L1M2b	208	207	182	198
L1M2c	403	400	377	427
L1M3	7376	6906	6626	7046
L1M3a	711	643	626	584
L1M3b	650	554	514	532
L1M3c	1107	1011	1035	1044
L1M3d	519	509	472	548
L1M3de	483	460	402	492
L1M3e	863	911	764	829
L1M3f	714	733	654	708
L1M4	22775	19147	18414	18875
L1M4a1	2740	2573	2561	2515
L1M4a2	2279	1940	1923	1994
L1M4b	4719	4307	4379	4152
L1M4c	3707	3365	3139	3297
L1M5	58243	41544	41181	40893
L1M6	5835	5272	5238	4877
L1M6B	664	604	588	572
L1M7	3493	2999	2952	2753
L1M8	1863	1643	1650	1572
L1MA1	4449	4188	4102	4290
L1MA10	5264	4875	4837	4757
L1MA2	7836	7346	7172	7356
L1MA3	9668	8679	8640	8898
L1MA4	11508	9899	9749	9747
L1MA4A	6434	5963	5886	5979
L1MA5	4677	4261	4237	4238
L1MA5A	3596	3327	3348	3513
L1MA6	5738	5372	5274	5442
L1MA7	9145	8365	8217	8076
L1MA8	11881	10790	10549	10519
L1MA9	17417	15783	15576	15438
L1MB1	6438	5996	5922	5789
L1MB2	9807	8836	8550	8235
L1MB3	18872	17139	16733	16953
L1MB4	9713	8819	8644	8652
L1MB5	10583	9624	9321	9209
L1MB7	24360	22829	22604	22132
L1MB8	17491	15926	15700	16127
L1MC	8804	6906	6814	7079
L1MC1	13619	12690	12723	12842
L1MC2	6737	6124	6104	6159
L1MC3	14085	12786	12697	12796
L1MC4	26576	23116	23066	22813
L1MC4a	11019	9573	9433	9403
L1MC5	16411	14143	14100	13838
L1MC5a	18259	17233	17366	16752
L1MCa	8019	7043	7103	7149
L1MCb	2375	1990	1968	2052
L1MCc	3511	3096	3066	3146
L1MD	9610	7415	7364	7640
L1MD1	7168	6766	6607	6649
L1MD2	11485	10589	10696	10607
L1MD3	5718	4986	4937	5080
L1MDa	7740	6605	6483	6666
L1MDb	1209	941	851	853
L1ME1	32659	30328	30184	30399
L1ME2	13578	12603	12510	12277
L1ME2z	7512	7059	6940	6895
L1ME3	9791	8841	9149	8659
L1ME3A	16595	15292	15297	14954
L1ME3B	8883	7820	7647	7229
L1ME3C	3600	3035	2999	3002
L1ME3Cz	12936	13728	13562	13266
L1ME3D	4547	3998	3970	3884
L1ME3E	4754	4118	4261	3973
L1ME3F	4795	4346	4289	4274
L1ME3G	17370	17401	17428	16476
L1ME4a	35399	26914	26942	24974
L1ME4b	23284	23481	23396	22179
L1ME4c	9036	8944	8882	8387
L1ME5	3337	3187	3183	3055
L1MEa	419	319	300	330
L1MEb	1833	1620	1602	1457
L1MEc	19651	17348	17180	17001
L1MEd	22655	16716	16768	16177
L1MEf	12865	11128	10979	11037
L1MEg	15667	12907	12974	12672
L1MEg1	896	818	787	813
L1MEg2	802	678	709	728
L1MEh	2950	2916	2904	2874
L1MEi	5460	4999	5076	4834
L1MEj	2427	2204	2238	2170
L1P	161	164	156	199
L1P1	3449	3292	3578	745
L1P2	1669	1558	1543	1837
L1P3	3696	3416	3276	3371
L1P3b	91	88	88	95
L1P4	4092	3544	3519	3627
L1P4a	643	525	534	493
L1P4b	179	141	136	142
L1P4c	106	60	50	49
L1P4d	161	150	164	172
L1P4e	224	180	190	206
L1P5	670	685	691	580
L1PA10	7573	7008	6871	6909
L1PA11	4317	4060	3973	3973
L1PA12	1912	1713	1688	1704
L1PA13	9442	8842	8696	8876
L1PA14	3203	3038	2968	3077
L1PA15	8778	8153	7994	8016
L1PA15-16	1487	1326	1280	1423
L1PA16	14832	13684	13467	13441
L1PA17	4985	4723	4726	4633
L1PA2	5251	3792	7370	0
L1PA3	11401	10643	10624	0
L1PA4	12692	11973	11516	0
L1PA5	11889	11161	10912	0
L1PA6	6297	5945	5692	5493
L1PA7	13661	12991	12621	12835
L1PA8	8642	7806	7639	7751
L1PA8A	2571	2387	2399	2512
L1PB	1849	1699	1652	1794
L1PB1	13715	12637	12470	12666
L1PB2	2994	2837	2748	2808
L1PB3	3761	3490	3471	3381
L1PB4	7960	7368	7173	7152
L1PBa	2334	2152	2168	2291
L1PBa1	522	472	460	451
L1PBb	306	281	279	242
L1PREC2	8469	7659	7506	7572
L2	59966	53562	53229	52832
L2-1_AMi	935	1097	1087	960
L2-1_Crp	43	65	71	60
L2-2_Mam	8	503	505	491
L2-3_AMi	11	0	0	0
L2-3_Crp	1727	0	0	0
L2a	177912	161782	161379	157201
L2b	100555	87453	87210	84628
L2c	143542	120829	120029	114748
L2d	547	26400	26322	25340
L2d2	948	50124	50008	46925
L3	47076	45105	44645	43549
L3b	10193	9439	9463	9098
L4_A_Mam	6707	6424	6339	6139
L4_B_Mam	3380	3067	3107	2966
L4_C_Mam	5122	4930	4928	4616
L5	735	696	686	635
LFSINE_Vert	2295	2208	2175	2089
LOR1-int	1422	1350	1275	1304
LOR1a	877	774	773	820
LOR1b	1168	1077	1050	1034
LTR06	114	105	97	98
LTR1	251	290	225	236
LTR101_Mam	1175	1073	1078	1011
LTR102_Mam	543	527	514	537
LTR103_Mam	717	708	687	643
LTR103b_Mam	576	556	537	544
LTR104_Mam	1923	1801	1802	1715
LTR105_Mam	674	619	619	572
LTR106_Mam	663	613	620	569
LTR107_Mam	430	412	407	408
LTR108a_Mam	89	86	77	82
LTR108b_Mam	55	46	48	64
LTR108c_Mam	45	43	43	37
LTR108d_Mam	69	67	69	66
LTR108e_Mam	188	167	169	151
LTR109A2	27	29	28	25
LTR10A	342	295	282	298
LTR10B	79	77	66	66
LTR10B1	181	164	158	151
LTR10B2	106	102	91	115
LTR10C	565	504	478	490
LTR10D	186	187	170	191
LTR10E	303	274	257	312
LTR10F	447	424	401	456
LTR10G	139	113	99	128
LTR12	808	772	730	2205
LTR12B	179	153	139	227
LTR12C	2853	2703	2600	0
LTR12D	521	474	422	0
LTR12E	148	115	109	0
LTR12F	678	605	555	616
LTR12_	569	563	523	1150
LTR12_v	5	0	0	0
LTR13	533	456	468	0
LTR13A	222	180	182	266
LTR13_	48	28	27	210
LTR13_v	1	0	0	0
LTR14	99	92	78	94
LTR14A	152	123	106	110
LTR14B	377	351	340	363
LTR14C	148	187	94	113
LTR15	348	276	209	206
LTR16	3132	3002	3000	2977
LTR16A	4323	4127	4111	4001
LTR16A1	2766	2676	2681	2617
LTR16A2	1864	1830	1812	1821
LTR16B	727	721	720	718
LTR16B1	1225	1162	1161	1173
LTR16B2	1695	1541	1535	1535
LTR16C	6844	6527	6453	6325
LTR16D	1121	1075	1083	1067
LTR16D1	205	201	202	196
LTR16D2	346	268	257	279
LTR16E1	2599	2449	2467	2445
LTR16E2	2312	2265	2205	2175
LTR17	870	838	833	646
LTR18A	201	202	199	202
LTR18B	391	360	364	368
LTR18C	78	71	70	74
LTR19-int	212	233	154	205
LTR19A	469	436	396	398
LTR19B	295	311	238	243
LTR19C	143	127	119	125
LTR1A1	379	358	337	354
LTR1A2	878	792	787	731
LTR1B	360	304	305	260
LTR1B0	93	94	95	98
LTR1B1	181	167	161	168
LTR1C	64	67	65	62
LTR1C1	74	72	71	78
LTR1C3	71	65	63	62
LTR1D	313	288	277	310
LTR1D1	314	296	285	291
LTR1E	305	293	290	287
LTR1F	141	142	137	134
LTR1F1	240	230	217	218
LTR1F2	141	138	134	127
LTR2	937	861	806	2099
LTR21A	95	100	94	98
LTR21B	52	40	32	35
LTR21C	36	18	22	23
LTR22	111	121	70	90
LTR22A	174	165	158	168
LTR22B	165	141	105	135
LTR22B1	161	151	139	194
LTR22B2	41	38	36	34
LTR22C	17	5	6	24
LTR22C0	113	116	104	111
LTR22C2	86	63	61	63
LTR22E	122	115	107	97
LTR23	897	834	823	840
LTR23-int	192	173	159	134
LTR24	314	314	312	326
LTR24B	473	445	428	429
LTR24C	387	378	361	348
LTR25	341	276	153	207
LTR25-int	638	535	347	489
LTR26	653	603	592	544
LTR26B	139	467	455	448
LTR26C	335	0	0	0
LTR26D	219	0	0	0
LTR26E	118	281	288	283
LTR27	114	314	316	331
LTR2752	228	217	217	248
LTR27B	179	151	145	145
LTR27C	190	110	116	112
LTR27D	277	261	259	254
LTR27E	221	206	207	215
LTR28	165	139	128	133
LTR28B	270	264	267	252
LTR28C	353	233	227	230
LTR29	770	691	659	672
LTR2B	360	333	317	0
LTR2C	331	291	274	0
LTR3	102	89	78	90
LTR30	150	135	126	127
LTR31	264	242	243	246
LTR32	1271	1245	1188	1200
LTR33	9391	8927	8843	8659
LTR33A	2282	2013	1996	1995
LTR33A_	1899	1654	1617	1580
LTR33A_v	11	0	0	0
LTR33B	1666	1505	1509	1439
LTR33C	952	929	944	933
LTR34	274	273	263	338
LTR35	117	107	101	89
LTR35A	96	92	91	89
LTR35B	215	192	188	201
LTR36	522	480	468	474
LTR37-int	1380	1266	1275	1169
LTR37A	2091	1921	1930	1858
LTR37B	2146	1951	1960	1906
LTR38	280	232	227	241
LTR38-int	130	110	111	129
LTR38A1	166	149	157	142
LTR38B	253	218	216	228
LTR38C	135	122	123	133
LTR39	1358	1175	1161	1187
LTR39-int	181	135	144	124
LTR3A	183	149	148	137
LTR3B	91	89	79	76
LTR3B_	283	247	241	273
LTR3B_v	11	0	0	0
LTR4	119	102	81	82
LTR40A1	581	543	556	555
LTR40a	2065	1984	1952	1912
LTR40b	1165	1141	1098	1134
LTR40c	630	596	597	587
LTR41	1245	1124	1207	1069
LTR41B	897	834	820	815
LTR41C	791	733	707	756
LTR42	347	284	284	282
LTR43	513	438	378	393
LTR43-int	209	141	101	98
LTR43B	261	217	228	232
LTR44	265	200	217	186
LTR45	186	178	178	149
LTR45B	463	441	436	397
LTR45C	520	424	385	383
LTR46	264	246	237	229
LTR46-int	80	81	66	82
LTR47A	715	678	677	697
LTR47A2	311	265	261	290
LTR47B	43	40	37	37
LTR47B2	185	152	152	146
LTR47B3	124	98	114	85
LTR47B4	106	100	100	102
LTR48	1029	948	905	879
LTR48B	1046	966	958	989
LTR49	1601	1387	1376	1297
LTR49-int	2363	2011	2019	2179
LTR5	31	575	536	0
LTR50	2660	2569	2537	2469
LTR51	424	409	378	442
LTR52	1144	1047	1049	1041
LTR52-int	175	157	158	213
LTR53	550	487	497	542
LTR53-int	353	308	314	363
LTR53B	207	191	191	196
LTR54	1170	1140	1138	1133
LTR54B	893	824	788	812
LTR55	447	409	396	434
LTR56	1097	974	970	913
LTR57	304	231	240	226
LTR57-int	383	300	295	353
LTR58	77	71	75	72
LTR59	113	113	108	112
LTR5A	359	378	391	0
LTR5B	498	455	446	1215
LTR5_Hs	718	0	0	0
LTR60	46	40	40	40
LTR60B	234	219	221	266
LTR61	214	153	139	138
LTR62	340	320	310	298
LTR64	401	356	342	342
LTR65	478	450	447	430
LTR66	499	439	340	286
LTR67B	3777	3593	3578	3511
LTR68	347	337	342	315
LTR69	151	138	135	140
LTR6A	342	282	249	182
LTR6B	179	178	153	0
LTR7	2494	2354	2242	0
LTR70	160	145	138	108
LTR71A	178	164	159	161
LTR71B	257	234	222	282
LTR72	168	162	165	165
LTR72B	164	165	166	162
LTR73	236	202	201	191
LTR75	333	282	285	290
LTR75B	208	198	191	196
LTR75_1	138	126	125	131
LTR76	229	225	190	177
LTR77	105	98	101	92
LTR78	4827	4648	4602	4346
LTR78B	3219	3090	3116	2876
LTR79	3987	3799	3828	3657
LTR7A	15	0	0	0
LTR7B	922	780	772	513
LTR7C	345	308	294	2073
LTR7Y	260	243	249	0
LTR8	3624	3400	3294	3330
LTR80A	425	391	385	401
LTR80B	500	479	476	483
LTR81	342	313	332	321
LTR81A	1000	799	794	760
LTR81AB	276	245	234	237
LTR81B	1171	1120	1074	991
LTR81C	660	642	649	653
LTR82A	1054	1045	1041	999
LTR82B	1185	1145	1131	1106
LTR83	744	736	733	694
LTR84a	697	652	654	620
LTR84b	1240	1132	1135	1103
LTR85a	1846	1786	1760	1712
LTR85b	1196	1134	1136	1050
LTR85c	1104	1053	1073	988
LTR86A1	546	521	487	445
LTR86A2	322	305	305	297
LTR86B1	299	287	296	302
LTR86B2	279	279	271	244
LTR86C	310	289	283	278
LTR87	736	636	652	616
LTR88a	848	836	844	768
LTR88b	1604	1522	1528	1463
LTR88c	988	976	978	875
LTR89	1127	1017	1011	965
LTR89B	16	710	678	622
LTR8A	1539	1434	1392	1426
LTR8B	1677	1619	1578	1606
LTR9	868	805	774	821
LTR90A	387	372	374	354
LTR90B	512	528	526	476
LTR91	363	1514	1514	1435
LTR91A	44	2306	2328	2166
LTR9A1	486	452	447	460
LTR9B	727	663	640	648
LTR9C	176	142	132	139
LTR9D	787	712	702	725
Looper	580	527	526	512
MADE1	8226	7873	7794	7547
MADE2	2706	2536	2526	2424
MARE4	5	285	289	265
MARE6	1	162	165	161
MARE8	4	217	205	185
MARNA	3293	3020	3010	2811
MER101	375	357	349	360
MER101-int	1246	1144	1127	1050
MER101B	268	253	263	252
MER102a	2914	2963	2893	2855
MER102b	3949	2973	2956	2788
MER102c	3477	2969	2989	2855
MER103C	8926	8504	8539	8101
MER104	2253	2126	2121	2001
MER105	744	720	710	684
MER106A	748	717	717	755
MER106B	839	812	813	780
MER107	380	282	271	262
MER110	809	727	739	709
MER110-int	412	344	354	321
MER110A	649	648	629	633
MER112	4412	4224	4189	4076
MER113	3957	3643	3690	3525
MER113A	1619	2002	1984	1827
MER113B	562	0	0	0
MER115	2721	2427	2428	2296
MER117	4225	4055	4086	3894
MER119	1246	1188	1178	1193
MER11A	1019	934	928	2959
MER11B	510	500	482	0
MER11C	997	906	846	0
MER11D	273	268	250	0
MER121	932	896	888	849
MER121B	67	68	66	72
MER124	6	0	0	0
MER125	133	141	146	149
MER126	285	266	263	258
MER127	204	194	194	190
MER129	2	0	0	0
MER130	173	170	169	171
MER131	12	0	0	0
MER132	35	34	34	35
MER133A	1	62	61	56
MER134	1	83	84	81
MER135	806	764	772	714
MER136	30	27	28	28
MER1A	3438	3264	3248	3152
MER1B	5650	5434	5309	5167
MER2	9779	8906	8802	8958
MER20	17758	16377	16030	15895
MER20B	4292	4007	4037	3884
MER21-int	1114	875	867	920
MER21A	2116	1928	1925	1868
MER21B	2963	2773	2782	2729
MER21C	5969	5401	5325	5282
MER2B	2159	1662	1636	1600
MER3	11379	10678	10604	10548
MER30	4376	4121	4064	4011
MER30B	270	222	225	173
MER31-int	1213	1011	1007	1026
MER31A	1424	1318	1304	1299
MER31B	1588	1462	1447	1482
MER33	10075	9305	9267	9196
MER34	1370	1296	1275	1295
MER34-int	428	396	406	363
MER34A	1510	1458	1464	1472
MER34A1	825	759	739	778
MER34B	671	642	637	638
MER34B-int	635	585	583	560
MER34C	203	161	161	165
MER34C2	608	563	571	514
MER34C_	693	659	668	668
MER34C_v	8	0	0	0
MER34D	254	251	244	249
MER39	3482	3291	3419	3307
MER39B	1262	1238	1205	1143
MER4-int	3141	2795	2679	2821
MER41-int	1749	1623	1628	1672
MER41A	2732	2579	2521	2494
MER41B	3026	2817	2735	2932
MER41C	859	820	785	842
MER41D	507	467	439	444
MER41E	380	390	357	378
MER41G	136	118	125	97
MER44A	2442	2297	2306	2308
MER44B	2248	2123	2116	2107
MER44C	910	1080	1073	1085
MER44D	806	637	609	641
MER45A	3613	3405	3384	3330
MER45B	1355	1330	1326	1289
MER45C	1279	1192	1188	1150
MER45R	696	617	609	661
MER46C	2921	2740	2722	2701
MER47A	2682	2532	2524	2484
MER47B	629	625	609	635
MER47C	759	700	721	600
MER48	205	189	187	185
MER49	1552	1369	1341	1278
MER4A	954	845	811	885
MER4A1	2389	2220	2103	2249
MER4A1_	420	387	376	388
MER4A1_v	5	0	0	0
MER4B	1831	1709	1658	1663
MER4B-int	1597	1446	1356	1535
MER4C	718	662	637	735
MER4CL34	996	834	846	778
MER4D	1421	1303	1292	1269
MER4D0	454	417	433	403
MER4D1	1661	1513	1445	1452
MER4E	759	682	680	727
MER4E1	1158	1035	1012	1015
MER50	2636	2495	2449	2526
MER50-int	523	502	469	472
MER50B	732	704	757	655
MER50C	88	80	77	77
MER51-int	576	533	462	544
MER51A	979	943	936	920
MER51B	750	722	696	760
MER51C	193	178	171	160
MER51D	185	140	138	144
MER51E	251	216	216	224
MER52-int	498	448	449	465
MER52A	1473	1363	1296	1289
MER52C	392	368	346	356
MER52D	708	639	663	625
MER53	6114	5777	5741	5736
MER54A	823	660	644	584
MER54B	458	428	423	448
MER57-int	1372	1144	1066	1096
MER57A-int	2006	1769	1765	1800
MER57A1	1128	1019	1007	987
MER57B1	1051	970	966	953
MER57B2	1177	1088	1066	1068
MER57C1	197	187	186	174
MER57C2	475	416	425	412
MER57D	483	460	449	451
MER57E1	519	499	513	476
MER57E2	81	75	74	61
MER57E3	297	261	231	241
MER57F	449	441	384	365
MER58A	14036	13273	13155	12900
MER58B	7283	6876	6828	6991
MER58C	2687	2532	2529	2458
MER58D	1210	1115	1114	1080
MER5A	36023	34279	34050	33637
MER5A1	16607	15776	15755	15350
MER5B	26026	24589	24556	24035
MER5C	1380	1331	1334	1279
MER5C1	621	619	620	549
MER6	852	806	774	800
MER61-int	1174	1180	1055	1195
MER61A	830	790	768	784
MER61B	439	448	403	406
MER61C	320	281	283	294
MER61D	273	268	255	285
MER61E	327	312	285	281
MER61F	175	148	138	127
MER63A	3649	3431	3435	3313
MER63B	2473	2297	2271	2368
MER63C	907	907	906	860
MER63D	1807	1753	1762	1827
MER65-int	1060	895	890	957
MER65A	1548	1472	1546	1301
MER65B	220	220	219	193
MER65C	747	630	633	654
MER65D	557	405	418	392
MER66-int	807	750	677	744
MER66A	348	300	290	287
MER66B	1551	1386	1351	1293
MER66C	613	551	562	563
MER66D	250	238	236	246
MER67A	498	450	432	403
MER67B	518	476	465	458
MER67C	1771	1608	1578	1569
MER67D	1044	1004	989	981
MER68	1580	1476	1457	1487
MER68-int	399	363	337	330
MER68B	480	438	437	413
MER68C	174	158	153	161
MER6A	1058	1023	1006	1037
MER6B	707	664	673	606
MER6C	174	151	143	121
MER70-int	289	209	240	254
MER70A	571	489	506	561
MER70B	1235	449	432	454
MER70C	291	271	269	263
MER72	834	714	715	766
MER72B	198	185	184	193
MER73	293	271	269	235
MER74A	1683	1542	1545	1581
MER74B	992	946	924	858
MER74C	235	234	240	225
MER75	495	482	479	465
MER75A	92	89	86	87
MER75B	132	119	116	98
MER76	762	713	699	702
MER76-int	142	125	126	122
MER77	1439	1277	1264	1253
MER77B	1315	1220	1202	1202
MER8	2045	1928	1978	1955
MER81	3740	3540	3527	3475
MER83	545	453	440	440
MER83A-int	126	97	94	100
MER83B	159	154	146	124
MER83B-int	277	226	204	218
MER83C	159	165	158	154
MER84	378	356	335	340
MER84-int	147	128	127	129
MER85	953	914	909	904
MER87	178	165	160	160
MER87B	223	188	187	193
MER88	116	113	112	122
MER89	1463	1329	1311	1360
MER89-int	757	610	603	616
MER90	728	656	661	653
MER90a	1312	1167	1155	1186
MER91A	3607	3378	3370	3278
MER91B	1650	1432	1409	1340
MER91C	1675	1629	1598	1535
MER92-int	1012	847	823	977
MER92A	165	146	140	148
MER92B	872	819	792	780
MER92C	126	120	116	125
MER92D	229	226	223	235
MER94	4665	4443	4432	4172
MER94B	588	558	569	538
MER95	145	136	140	136
MER96	1319	1248	1228	1180
MER96B	2288	2130	2092	2124
MER97a	292	281	269	256
MER97b	190	189	202	218
MER97c	229	216	213	208
MER97d	107	123	143	126
MER99	314	296	346	271
MER9B	39	34	30	44
MER9a1	364	326	316	0
MER9a2	335	283	281	0
MER9a3	603	584	520	1257
MERX	443	406	411	374
MIR	180671	171298	170840	167944
MIR1_Amn	12197	11395	11397	11192
MIR3	89435	84973	84557	82269
MIRb	230248	218755	217884	212246
MIRc	104038	98459	98124	95619
MLT-int	416	383	384	492
MLT1-int	266	229	228	281
MLT1A	9656	8929	8887	8799
MLT1A-int	458	433	443	469
MLT1A0	21885	20515	20244	20207
MLT1A0-int	995	932	927	907
MLT1A1	7101	6657	6523	6539
MLT1A1-int	463	458	432	430
MLT1B	18989	17565	17100	17290
MLT1B-int	592	559	545	581
MLT1C	20527	6382	6295	6323
MLT1C-int	474	110	106	108
MLT1C2	498	15852	15482	15325
MLT1C2-int	3	403	415	443
MLT1D	22634	18239	17961	17903
MLT1D-int	643	534	560	524
MLT1E	921	915	866	876
MLT1E-int	17	12	15	18
MLT1E1	1134	1068	1092	1069
MLT1E1-int	43	44	38	34
MLT1E1A	3574	3392	3349	3456
MLT1E1A-int	83	84	80	80
MLT1E2	4191	3913	3828	3973
MLT1E2-int	138	141	118	134
MLT1E3	2128	1785	1775	1794
MLT1E3-int	87	56	63	59
MLT1F	4482	4223	4147	4211
MLT1F-int	534	511	506	534
MLT1F1	3424	3101	3081	3126
MLT1F1-int	178	156	166	154
MLT1F2	6416	5941	5759	5865
MLT1F2-int	313	264	246	280
MLT1G	2861	2740	2733	2791
MLT1G-int	192	198	188	208
MLT1G1	3749	3512	3544	3495
MLT1G1-int	316	301	314	310
MLT1G3	2902	2761	2693	2683
MLT1G3-int	243	211	227	201
MLT1H	10390	9946	9878	9689
MLT1H-int	868	792	770	817
MLT1H1	3884	3535	3561	3440
MLT1H1-int	433	386	374	338
MLT1H2	4968	4636	4660	4558
MLT1H2-int	373	344	350	323
MLT1I	11298	10745	10716	10259
MLT1I-int	854	806	804	758
MLT1J	15580	14843	14900	14255
MLT1J-int	1530	1443	1454	1404
MLT1J1	5195	4976	4942	4929
MLT1J1-int	498	503	505	518
MLT1J2	6948	6716	6681	6408
MLT1J2-int	599	549	559	499
MLT1K	18079	17131	17055	16382
MLT1K-int	198	182	181	165
MLT1L	12210	11666	11667	11224
MLT1L-int	98	81	80	88
MLT1M	2237	2137	2165	1965
MLT1M-int	1	2	1	2
MLT1N2	5732	5473	5495	5161
MLT1N2-int	67	70	76	55
MLT1O	5043	4836	4812	4459
MLT1O-int	12	14	11	10
MLT2A1	3921	3708	3558	3439
MLT2A2	3999	3853	3810	3781
MLT2B1	4612	4343	4302	4329
MLT2B2	2300	2131	2134	2135
MLT2B3	3452	3089	3080	3012
MLT2B4	4839	4307	4259	4170
MLT2B5	420	345	334	342
MLT2C1	2746	2562	2536	2537
MLT2C2	1421	1344	1311	1337
MLT2D	4692	4307	4269	4224
MLT2E	423	392	373	389
MLT2F	1975	1897	1888	1957
MST-int	237	207	182	217
MSTA	20837	19071	19010	18492
MSTA-int	3396	2957	3042	2650
MSTA1	558	500	495	547
MSTA1-int	23	25	17	29
MSTB	9065	8418	8358	8365
MSTB-int	935	866	867	864
MSTB1	5196	4421	4354	4247
MSTB1-int	240	207	199	204
MSTB2	1663	1514	1538	1519
MSTB2-int	95	98	110	90
MSTC	3396	3162	3101	3115
MSTC-int	223	180	172	186
MSTD	8040	7492	7437	7586
MSTD-int	782	725	731	715
MamGyp-int	707	675	667	632
MamGypLTR1a	1085	1012	1045	975
MamGypLTR1b	1196	1161	1142	1067
MamGypLTR1c	1105	1078	1059	995
MamGypLTR1d	769	725	724	702
MamGypLTR2b	869	836	828	799
MamGypLTR2c	1049	982	1007	918
MamGypLTR3	661	630	622	588
MamGypLTR3a	1334	1260	1246	1118
MamGypLTR4	23	669	690	672
MamGypsy2-I	2338	2291	2290	2208
MamGypsy2-LTR	881	838	836	804
MamRTE1	9296	8875	8920	8674
MamRTE2	1	46	46	49
MamRep1151	11	0	0	0
MamRep1161	24	0	0	0
MamRep137	2407	2289	2295	2178
MamRep1527	1296	1194	1195	1184
MamRep1879	1440	1374	1349	1259
MamRep1894	692	637	640	570
MamRep38	2097	1945	1934	1862
MamRep4096	1254	1213	1204	1158
MamRep434	2098	1952	1951	1838
MamRep488	508	465	473	445
MamRep605	26	0	0	0
MamRep605b	17	0	0	0
MamSINE1	5695	5475	5486	5060
MamTip1	944	742	729	706
MamTip1b	12	417	430	404
MamTip2	6915	4920	4957	4617
MamTip2b	117	6526	6510	6015
MamTip3	1333	1065	1069	1004
MamTip3B	17	774	774	744
Mam_R4	548	534	519	506
Merlin1_HS	61	56	52	53
ORSL	1263	1178	1161	1159
ORSL-2a	361	348	351	330
ORSL-2b	736	681	694	672
OldhAT1	4556	4181	4232	4038
PABL_A	567	513	489	527
PABL_A-int	420	457	397	443
PABL_B	406	375	350	356
PABL_B-int	282	227	221	227
PRIMA4-int	416	411	369	411
PRIMA41-int	526	474	430	441
PRIMA4_LTR	353	307	293	299
PRIMAX-int	94	63	65	50
Penelope1_Vert	1128	1066	1043	1111
Plat_L3	3244	3110	3108	2975
PrimLTR79	152	128	129	119
Ricksha	192	405	399	365
Ricksha_0	419	337	348	364
Ricksha_a	62	50	49	47
Ricksha_b	123	114	118	107
Ricksha_c	1281	984	973	935
SVA_A	1172	1231	1089	0
SVA_B	885	830	824	0
SVA_C	536	702	401	0
SVA_D	1601	2677	2641	0
SVA_E	726	0	0	0
SVA_F	1054	0	0	0
THE1-int	223	256	247	253
THE1A	4469	4142	4122	4149
THE1A-int	1508	1401	1404	1444
THE1B	23461	22189	21814	21682
THE1B-int	4355	4031	4011	3977
THE1C	10219	9747	9672	9713
THE1C-int	1855	1764	1750	1797
THE1D	13304	12550	12516	12507
THE1D-int	2769	2461	2471	2286
Tigger1	12870	11973	11955	12072
Tigger10	1064	1464	1439	1388
Tigger11a	411	407	418	386
Tigger12	983	853	865	804
Tigger12A	656	702	701	677
Tigger12c	836	798	792	780
Tigger13a	3237	3036	3020	3013
Tigger14a	1261	1234	1228	1106
Tigger15a	4975	4618	4623	4316
Tigger16a	1742	1699	1682	1593
Tigger16b	1272	1240	1221	1175
Tigger17	109	58	58	59
Tigger17a	2429	2354	2313	2352
Tigger17b	118	100	98	86
Tigger17c	820	316	334	314
Tigger17d	8	330	319	315
Tigger18a	1286	1248	1251	1257
Tigger19a	3534	3302	3292	3174
Tigger19b	3695	3377	3380	3220
Tigger1a_Art	327	309	302	276
Tigger1a_Mars	44	24	25	19
Tigger2	2908	2753	2719	2812
Tigger20a	1348	1272	1267	1308
Tigger21a	1	174	170	160
Tigger22N1	18	1087	1085	1018
Tigger23a	9	530	537	507
Tigger2a	3505	3322	3250	3335
Tigger2b_Pri	2295	2083	2062	2014
Tigger3	1248	1154	1133	1208
Tigger3a	5541	5306	5250	5087
Tigger3b	6749	6226	6196	6122
Tigger3c	2615	2390	2695	2454
Tigger3d	692	599	616	560
Tigger4	1529	1468	1448	1427
Tigger4a	3666	3440	3435	3450
Tigger4b	2640	2449	2437	2426
Tigger5	734	582	574	616
Tigger5b	2830	2625	2639	2558
Tigger6	16	245	231	234
Tigger6a	831	675	661	641
Tigger6b	324	165	161	153
Tigger7	3328	2937	2890	2874
Tigger8	936	898	905	895
Tigger9a	1040	1000	978	990
Tigger9b	783	761	755	769
UCON105	12	613	606	564
UCON107	152	0	0	0
UCON11	44	48	45	45
UCON132b	1233	0	0	0
UCON15	1	46	44	41
UCON23	31	32	32	31
UCON29	229	226	230	218
UCON33	136	132	135	129
UCON34	6	299	302	286
UCON35	1	164	157	159
UCON37	1	153	159	154
UCON38	4	184	192	176
UCON39	101	99	98	97
UCON4	3	154	0	0
UCON40	4	235	234	231
UCON44	6	329	334	314
UCON49	97	0	0	0
UCON55	372	357	360	341
UCON58	3	202	213	211
UCON59	2	53	55	55
UCON69	25	0	0	0
UCON73	1	229	217	217
UCON78	180	174	169	179
UCON8	194	191	184	189
UCON80	44	45	40	41
UCON81	40	43	40	39
UCON83	1	0	0	0
UCON86	62	111	110	104
UCON89	45	46	43	49
UCON97	40	39	38	41
UCON99	53	0	0	0
X10b_DNA	1	269	277	226
X11_DNA	13	255	254	225
X12_DNA	39	1264	1280	1182
X12_LINE	5	192	200	216
X13_LINE	1	141	134	145
X15_LINE	8	217	222	216
X17_LINE	14	908	890	927
X1_DNA	15	645	638	632
X1_LINE	85	81	82	82
X20_LINE	1	163	163	162
X21_LINE	1	48	46	47
X23_DNA	1	55	53	56
X24_DNA	5	430	426	413
X24_LINE	15	555	541	534
X26_DNA	29	922	927	844
X2_LINE	188	172	170	178
X2a_DNA	5	400	399	392
X2b_DNA	1	183	176	157
X30_DNA	13	721	719	676
X32_DNA	6	313	317	308
X34_DNA	7	95	99	94
X4a_DNA	4	167	177	147
X4b_DNA	12	623	622	585
X5B_LINE	68	69	62	65
X5a_DNA	5	376	394	358
X6A_LINE	1072	1175	1155	1125
X6B_LINE	880	0	0	0
X6a_DNA	22	936	933	874
X6b_DNA	17	865	872	792
X7A_LINE	941	860	866	824
X7B_LINE	927	867	876	827
X7C_LINE	622	545	558	534
X7D_LINE	57	60	49	53
X8_LINE	221	205	214	228
X9_LINE	664	608	621	641
X9a_DNA	14	659	656	623
X9b_DNA	17	580	571	556
Zaphod	2210	2301	2249	2209
Zaphod2	827	832	816	785
Zaphod3	1282	1212	1184	1218
Zaphod4a	4	365	365	357
Zaphod5a	8	75	79	76
Zaphod5b	1	73	74	80
hAT-16_Crp	20	0	0	0
hAT-1_Mam	49	1422	1388	1368
hAT-5_Mam	43	901	878	844
hAT-N1_Mam	585	213	220	191
hAT-N1a_Mam	3	441	434	453
Charlie7b_Mars	0	65	59	62
Eulor5B	0	38	34	37
Eulor6C	0	19	21	20
Eulor6D	0	70	68	64
Eulor6E	0	28	33	29
EutTc1-N1	0	52	54	52
EuthAT-N1a	0	49	47	47
L1Pt	0	4119	0	0
MARE10	0	74	78	70
MER133B	0	38	38	31
OldhAT-N1a	0	10	9	12
OldhAT-N1b	0	17	13	14
OldhAT-N1c	0	3	2	0
PTERV1a-int	0	83	0	0
PTERV1a_LTR	0	181	0	0
PTERV1b-int	0	67	0	0
PTERV1c-int	0	68	0	0
PTERV1c_LTR	0	255	0	0
PTERV1d-int	0	39	0	0
PTERV2a-int	0	10	0	0
PTERV2a_LTR	0	7	0	0
PTERV2b-int	0	8	0	0
PTERV2b_LTR	0	9	0	0
PTERV2c_LTR	0	23	0	0
RTVL-Ib-int	0	72	0	0
UCON100	0	2	2	1
UCON26	0	201	205	195
X1_LR	0	15	14	14
X22_DNA	0	23	24	23
X33a_DNA	0	71	64	67
hAT-4b_Ther	0	219	226	222
UCON62	0	0	22	24
UCON9	0	0	93	101
UCON9B	0	0	78	72
AluYRa1	0	0	0	71566
AluYRa2	0	0	0	10005
AluYRa3	0	0	0	1372
AluYRa4	0	0	0	1708
AluYRb1	0	0	0	5886
AluYRb2	0	0	0	4697
AluYRb3	0	0	0	8379
AluYRc0	0	0	0	12058
AluYRc1	0	0	0	2326
AluYRc2	0	0	0	608
AluYRd1	0	0	0	84
AluYRd2	0	0	0	3285
AluYRd4	0	0	0	337
L1_RS1	0	0	0	5016
L1_RS10	0	0	0	5240
L1_RS16	0	0	0	2813
L1_RS2	0	0	0	6492
L1_RS21	0	0	0	6674
L1_RS25	0	0	0	2220
L1_RS31	0	0	0	929
L1_RS36	0	0	0	2671
L1_RS37	0	0	0	11884
LTR17_Cerc	0	0	0	165
LTR5_RM	0	0	0	918
LTR7_Rhe	0	0	0	450
MacERV1_LTR1	0	0	0	37
MacERV1_LTR2	0	0	0	18
MacERV1_LTR2a	0	0	0	52
MacERV1_LTR2b	0	0	0	13
MacERV1_LTR3a	0	0	0	92
MacERV1_LTR3b	0	0	0	44
MacERV1_LTR3c	0	0	0	37
MacERV1_LTR4a	0	0	0	173
MacERV1_LTR4b	0	0	0	50
MacERV1_LTR4c	0	0	0	14
MacERV1_LTR4d	0	0	0	70
MacERV1_int-int	0	0	0	484
MacERV2_LTR1	0	0	0	365
MacERV2_LTR2	0	0	0	35
MacERV2_LTR2a	0	0	0	176
MacERV2_LTR3	0	0	0	26
MacERV2_LTR3a	0	0	0	4
MacERV2_LTR4	0	0	0	13
MacERV2_int-int	0	0	0	257
MacERV3_LTR1	0	0	0	217
MacERV3_LTR2	0	0	0	145
MacERV3_LTR3	0	0	0	86
MacERV3_int-int	0	0	0	254
MacERV4_LTR1a	0	0	0	132
MacERV4_LTR1b	0	0	0	23
MacERV4_LTR2	0	0	0	66
MacERV4_LTR3	0	0	0	5
MacERV4_LTR4	0	0	0	184
MacERV4_int-int	0	0	0	224
MacERV5a-int	0	0	0	22
MacERV5a_LTR	0	0	0	69
MacERV5b-int	0	0	0	44
MacERV5b_LTR	0	0	0	67
MacERV6-int	0	0	0	49
MacERV6_LTR1a	0	0	0	52
MacERV6_LTR1b	0	0	0	34
MacERV6_LTR2a	0	0	0	125
MacERV6_LTR2b	0	0	0	47
MacERV6_LTR2c	0	0	0	18
MacERV6_LTR3	0	0	0	44
MacERV6_LTR4	0	0	0	14
MacERV6_LTR5	0	0	0	11
MacERVK1-int	0	0	0	216
MacERVK1_LTR1	0	0	0	144
MacERVK1_LTR1a	0	0	0	65
MacERVK1_LTR1b	0	0	0	51
MacERVK1_LTR1c	0	0	0	39
MacERVK1_LTR1d	0	0	0	47
MacERVK1_LTR1e	0	0	0	82
MacERVK2-int	0	0	0	36
MacERVK2_LTR1a	0	0	0	199
MacERVK2_LTR1b	0	0	0	46
MacERVK2_LTR1c	0	0	0	20
MacNERV5-int	0	0	0	32
MacNERV5_LTR	0	0	0	110
MacNERV6a-int	0	0	0	33
MacNERV6b-int	0	0	0	39
MacNERVK1-int	0	0	0	16
MacNERVK2-int	0	0	0	126
MacNERVK2a-int	0	0	0	126
MacSVA	0	0	0	162

### Sheet: Table S5
Table S5. Significant negative and positive correlations in Primate Brain Data (adjusted p-value < 0.01)
Groups	Human-negative	Human-positive	Human-total
I. Primary & Secondary Cortices	26810	100987	127797
II. Limbic & Association Cortices	11475	38295	49770
III. Archicortex	0	0	0
Iv. Hypothalamus & Thalamus	0	0	0
V. Cerebellar White Matter	1	109	110
VI. Cerebellar Grey Matter	0	0	0
VII. Striatum	0	1	1
Groups	Chimpanzee-negative	Chimpanzee-positive	Chimpanzee-total
I. Primary & Secondary Cortices	52	5741	5793
II. Limbic & Association Cortices	167	6018	6185
III. Archicortex	0	0	0
Iv. Hypothalamus & Thalamus	0	0	0
V. Cerebellar White Matter	0	34	34
VI. Cerebellar Grey Matter	0	17	17
VII. Striatum	0	0	0
Groups	Bonobo-negative	Bonobo-positive	Bonobo-total
I. Primary & Secondary Cortices	21466	25293	46759
II. Limbic & Association Cortices	816	19254	20070
III. Archicortex	58	767	825
Iv. Hypothalamus & Thalamus	0	1	1
V. Cerebellar White Matter	0	3309	3309
VI. Cerebellar Grey Matter	0	2	2
VII. Striatum	0	2	2
Groups	Macaque-negative	Macaque-positive	Macaque-total
I. Primary & Secondary Cortices	221	2052	2273
II. Limbic & Association Cortices	948	5305	6253
III. Archicortex	0	0	0
Iv. Hypothalamus & Thalamus	0	0	0
V. Cerebellar White Matter	0	0	0
VI. Cerebellar Grey Matter	0	3	3
VII. Striatum	0	0	0

### Sheet: Table S6
Table S6. Leave-one-out analysis in human (178 KRAB-ZNFs and 836 TE subfamilies)
Brain regions	Sample	negative	positive	all (negative+positive)	unique KRAB-ZNFs	unique TEs
Primary & Secondary Cortices	all 4 human	11816	60839	72655	171	798
Primary & Secondary Cortices	no Ha	4456	34445	38901	162	763
Primary & Secondary Cortices	no Hb	10048	53289	63337	168	777
Primary & Secondary Cortices	no Hc	9152	47531	56683	174	780
Primary & Secondary Cortices	no Hd	10537	62612	73149	171	806
Limbic & Association Cortices	all 4 human	4942	24174	29116	166	771
Limbic & Association Cortices	no Ha	1200	6630	7830	136	648
Limbic & Association Cortices	no Hb	4077	16343	20420	154	702
Limbic & Association Cortices	no Hc	2462	11234	13696	153	690
Limbic & Association Cortices	no Hd	4079	25964	30043	158	738

### Sheet: Table S7
Table S7. Compare positive and negative correlation between two evolutionary age cutoff (44.2 mya and 25 mya)
	positive correlation	negative correlation	KRAB-ZNFs count	TE subfamily count
less than 44.2 mya	3533	1324	87	150
less than 25 mya	2	7	3	9
